# Brain-engrafted macrophages provide protection against therapeutic irradiation and secondary concussive injury

**DOI:** 10.1101/794354

**Authors:** Xi Feng, Elma S. Frias, Maria S. Paladini, David Chen, Zoe Boosalis, McKenna Becker, Sonali Gupta, Sharon Liu, Nalin Gupta, Susanna Rosi

## Abstract

Brain resident microglia have a distinct origin compared to macrophages in other organs. Under physiological conditions, microglia are maintained by self-renewal from the local pool, independent of hematopoietic progenitors. Pharmacological depletion of microglia during therapeutic whole-brain irradiation prevents synaptic loss and long-term recognition memory deficits but the mechanisms behind these protective effects are unknown. Here we demonstrate that after a combination of therapeutic whole-brain irradiation and microglia depletion, macrophages originating from circulating monocytes engraft into the brain and replace the microglia pool. Comparisons of transcriptomes reveal that brain-engrafted macrophages have an intermediate phenotype that resembles both monocytes and embryonic microglia. Brain-engrafted macrophages display reduced phagocytic activity for synaptic compartments compared to microglia from normal brains in response to a secondary concussive brain injury. In addition to sparing mice from brain radiotherapy-induced long-term cognitive deficits, replacement of microglia by brain-engrafted macrophages can prevent concussive injury-induced memory loss. These results demonstrate the long-term functional role of brain-engrafted macrophages as a possible therapeutic tool against radiation-induced cognitive deficits.
