## Supplementary Table 4 for "Brain-engrafted macrophages provide protection against therapeutic irradiation and secondary concussive injury"

### Sheet: qPCR primers
Primer name	Sequence 5' - 3'
	Forward	Reverse
Lgals9	CTGGAATCCCTCCTGTGGTGTA	CCTCGTAGCATCTGGCAAGACA
TNFa	ATGAGCACAGAAAGCATGATC	TACAGGCTTGTCACTCGAATT
Sesn2	TCCGAGTGCCATTCCGAGAT	TCCGGGTGTAGACCCATCAC
Mdm2	TGTCTGTGTCTACCGAGGGTG	TCCAACGGACTTTAACAACTTCA
Ddias	ACTGTATTTGGGAGCTGCTTAGA	GGTCAGTAGGCTCTGAGTTCT
Rad51	AAGTTTTGGTCCACAGCCTATTT	CGGTGCATAAGCAACAGCC
FoxM1	CTGATTCTCAAAAGACGGAGGC	TTGATAATCTTGATTCCGGCTGG
Chek1	GTTAAGCCACGAGAATGTAGTGA	GATACTGGATATGGCCTTCCCT
Sall1	CCC GTG AGC GGC TGA TGT TTG AG	TGG GGC GAC TTG GTT GAC CCT
P2ry12	CATTGACCGCTACCTGAAGACC	GCCTCCTGTTGGTGAGAATCATG
Tmem119	ACTACCCATCCTCGTTCCCTGA	TAGCAGCCAGAATGTCAGCCTG
Trem2	CTGGAACCGTCACCATCACTC	CGAAACTCGATGACTCCTCGG
Runx3	CAGGTTCAACGACCTTCGATT	GTGGTAGGTAGCCACTTGGG
Lpar6	ACGGGTGCATGTTCAGCAT	TGCCAGGTTAATCATGTACGTTG
Pmepa1	TGGAGTTCGTGCAAATCGTG	GCTGTGTCGGCTGATGAAG
Ccr2	GCTGTGTTTGCCTCTCTACCAG	CAAGTAGAGGCAGGATCAGGCT
